# Systems-level longitudinal immune profiling reveals individualized immunotypes and genetic associations

**DOI:** 10.64898/2026.03.21.713378

**Authors:** Alberto Zenere, Xingyue Wang, Ziyang Tan, Tadepally Lakshmikanth, Jaromir Mikes, Yang Chen, Maria Johansson, Göran Bergström, Fredrik Edfors, Mathias Uhlén, Petter Brodin, Wen Zhong

## Abstract

The human immune system exhibits substantial inter-individual variation, yet how this variability is coordinated across the system and persists over time remains incompletely defined. Here, we integrated whole-genome sequencing with longitudinal multi-omics immune profiling in 101 healthy individuals followed over two years, combining mass cytometry-based immune cell profiling, PBMC transcriptomics, plasma proteomics, and clinical measurements. Coordinated variation across cellular composition, gene expression, and circulating proteins revealed reproducible immune patterns within individuals across visits. Integrative analyses identified three major immunotypes: adaptive lymphoid (CD4⁺ T cell and B cell enriched), myeloid-inflammation (monocyte and dendritic cell-driven), and cytotoxic (CD8⁺ T cell-dominated), each associated with distinct metabolic and inflammatory profiles. Genome-wide association analyses identified cell-type-specific quantitative trait loci primarily affecting memory lymphocytes, and a polygenic score for memory B cells correlated with both cellular abundance and transcriptional activity. Together, these findings provide a systems-level view for understanding baseline immune heterogeneity in human populations.

**Teaser:** Longitudinally stable immune individuality reflects coordinated modules shaped by systemic physiology and genetics
