## Supplementary Table 1 for "Systems-level longitudinal immune profiling reveals individualized immunotypes and genetic associations"

### Sheet: Legend
Supplementary Table 1
Clinical variables	List of analyzed clinical variable
Cell type annotation	Annotation between 53 specific cell types and 18 major populations

### Sheet: Clinical variables
Clinical parameters	Description	Group	Analyzed in
Sex	Sex (male=1,female=2)	Sex
Age_at_Visit	Age at Visit (year)	Age
SBP	Systolic blood pressure (mmHg)	Blood pressure
DBP	Diastolic blood pressure (mmHg)	Blood pressure
Height	Body height (cm)	Body composition
Weight	Body weight (kg)	Body composition
BMI	Body mass index (kg/m2)	Body composition
Waist	Waist circumference (cm)	Body composition
Hip	Hip circumference (cm)	Body composition
Bioimp_fat	Body fat content (%)	Body composition
Bioimp_muscle	Body muscle content (%)	Body composition
Bioimp_bone	Body bone content (%)	Body composition
HbA1c	Hemoglobin A1c (mmol/mol)	Glucose homeostasis	Blood
Gluc	Glucose (mmol/L)	Glucose homeostasis	Plasma
ProBNP	N-terminal pro b-type natriuretic peptide (NT-pro-BNP) (ng/L)	Heart	Serum
TNT	Troponin T, high sensitivity (g/L)	Heart	Serum
CystC	Cystatin C (mg/L)	Kidney	Serum
Crea	Creatinine (µmol/L)	Kidney	Serum
ALAT	Alanine aminotransferase (µkat/L)	Liver	Serum
GGT	Gamma glutamyltransferase (µkat/L)	Liver	Serum
Urate	Urate (µmol/L)	Urate	Serum
CRP	C-reactive protein, high sensitivity (mg/L)	Acute phase	Serum
HDL	High density lipoprotein (mmol/L)	Lipid profile	Serum
Chol	Total cholesterol (mmol/L)	Lipid profile	Serum
LDL	Low density lipoprotein (mmol/L)	Lipid profile	Serum
TG	Triglycerides (mmol/L)	Lipid profile	Serum
ApoB.apoA1	ApoB/apoA1 ratio (NA)	Lipid profile	Serum
ApoB	Apolipoprotein B (g/L)	Lipid profile	Serum
ApoA1	Apolipoprotein A1 (g/L)	Lipid profile	Serum

### Sheet: Cell type annotation
Major population	Specific population
NK cells	CD56neg_CD57neg_HLADRneg
NK cells	CD56neg_CD57neg_HLADRpos
NK cells	CD56neg_CD57pos_HLADRneg
NK cells	CD56neg_CD57pos_HLADRpos
NK cells	CD56_bright
NK cells	CD56dim_CD57neg_HLADRneg
NK cells	CD56dim_CD57neg_HLADRpos
NK cells	CD56dim_CD57pos_HLADRneg
NK cells	CD56dim_CD57pos_HLADRpos
Classical monocytes	CD16neg_Classical_monocytes
Intermediate monocytes	Intermediate monocytes
Nonclassical monocytes	Nonclassical monocytes
Myeloid DC	Myeloid DC
Plasmacytoid DC	Plasmacytoid DC
Basophils	Basophils
Non NK ILC	Non NK ILC
Naive B cells	Naive B cells
Memory B cells	Unswitched_memory_B_cells
Memory B cells	CD27neg_switched_memory_B_cells_CD22neg_CD24neg
Memory B cells	CD27neg_switched_memory_B_cells_CD22neg_CD24pos
Memory B cells	CD27neg_switched_memory_B_cells_CD22pos_CD24neg
Memory B cells	CD27neg_switched_memory_B_cells_CD22pos_CD24pos
Memory B cells	plasmablasts
Memory B cells	CD27pos_switched_memory_B_cells_CD22neg_CD24neg
Memory B cells	CD27pos_switched_memory_B_cells_CD22neg_CD24pos
Memory B cells	CD27pos_switched_memory_B_cells_CD22pos_CD24neg
Memory B cells	CD27pos_switched_memory_B_cells_CD22pos_CD24pos
Naive CD4+ T cells	CD4pos_naive
Naive CD8+ T cells	CD8pos_naive
Central memory CD4+ T cells	CD4pos_central_memory_CD57pos_CD39pos
Central memory CD4+ T cells	CD4pos_central_memory_CD57pos_CD39neg
Central memory CD4+ T cells	CD4pos_central_memory_CD57neg_CD39neg
Central memory CD4+ T cells	CD4pos_central_memory_CD57neg_CD39pos
Central memory CD8+ T cells	CD8pos_Central_memory_CD57neg_CD39neg
Central memory CD8+ T cells	CD8pos_Central_memory_CD57neg_CD39pos
Central memory CD8+ T cells	CD8pos_Central_memory_CD57pos_CD39neg
Central memory CD8+ T cells	CD8pos_Central_memory_CD57pos_CD39pos
Effector memory CD4+ T cells	CD4pos_Effector_memory_CD57pos_CD39neg
Effector memory CD4+ T cells	CD4pos_Effector_memory_CD57neg_CD39pos
Effector memory CD4+ T cells	CD4pos_Effector_memory_CD57neg_CD39neg
Effector memory CD4+ T cells	CD4pos_Effector_memory_CD57pos_CD39pos
Effector memory CD8+ T cells	CD8pos_Effector_memory_CD57pos_CD39pos
Effector memory CD8+ T cells	CD8pos_Effector_memory_CD57neg_CD39neg
Effector memory CD8+ T cells	CD8pos_Effector_memory_CD57neg_CD39pos
Effector memory CD8+ T cells	CD8pos_Effector_memory_CD57pos_CD39neg
TEMRA CD4+ T cells	CD4pos_TEMRA_CD57pos_CD39neg
TEMRA CD4+ T cells	CD4pos_TEMRA_CD57neg_CD39pos
TEMRA CD4+ T cells	CD4pos_TEMRA_CD57neg_CD39neg
TEMRA CD4+ T cells	CD4pos_TEMRA_CD57pos_CD39pos
TEMRA CD8+ T cells	CD8pos_TEMRA_CD57pos_CD39pos
TEMRA CD8+ T cells	CD8pos_TEMRA_CD57pos_CD39neg
TEMRA CD8+ T cells	CD8pos_TEMRA_CD57neg_CD39pos
TEMRA CD8+ T cells	CD8pos_TEMRA_CD57neg_CD39neg
