## Supplementary Table 5 for "Systems-level longitudinal immune profiling reveals individualized immunotypes and genetic associations"

### Sheet: Legend
Supplementary Table 5
Immune frequencies GWAS	Significant independent ctQTLs
RNA-seq GWAS	Significant independent eQTLs

### Sheet: Immune frequencies GWAS
SNP	Coefficient	P-value	Population	Major population	Closest gene
6:28489828:G:T	0.050487	2.29395e-11	CD8pos_TEMRA_CD57neg_CD39neg	TEMRA_CD8	GPX6
20:11693649:C:T	0.0461884	3.68653e-10	CD8pos_TEMRA_CD57neg_CD39neg	TEMRA_CD8	PGAM3P
14:42910211:T:C	0.0295319	3.95679e-10	CD8pos_Central_memory_CD57neg_CD39neg	Central_Memory_CD8	YWHAQP1
9:111244468:A:G	0.0278362	1.20077e-10	CD8pos_Central_memory_CD57neg_CD39neg	Central_Memory_CD8	MIR7702
3:72134979:T:C	0.0243727	9.40968e-11	CD8pos_Central_memory_CD57pos_CD39pos	Central_Memory_CD8	LINC00877
15:86105860:C:G	0.0228393	4.26851e-10	CD8pos_Central_memory_CD57neg_CD39neg	Central_Memory_CD8	LINC01584
14:48939212:T:C	0.0145828	2.1483e-12	CD4pos_Effector_memory_CD57pos_CD39pos	Effector_Memory_CD4	ATP5MC2P2
14:65284708:C:T	0.0127945	2.54874e-11	CD8pos_Central_memory_CD57pos_CD39neg	Central_Memory_CD8	PTBP1P
7:74998708:T:C	0.0125645	6.34865e-11	CD8pos_Central_memory_CD57pos_CD39neg	Central_Memory_CD8	CASTOR2
6:32737765:T:C	0.0113803	4.6038e-11	CD8pos_Central_memory_CD57pos_CD39neg	Central_Memory_CD8	HLA-DQA2
10:119246715:T:A	0.0111939	1.56934e-11	CD8pos_Central_memory_CD57pos_CD39neg	Central_Memory_CD8	RN7SL749P
12:11452814:TA:T	0.0108206	7.92571e-10	CD8pos_Central_memory_CD57pos_CD39neg	Central_Memory_CD8	PRB2
4:81588291:C:T	0.0106877	5.34072e-10	CD8pos_Central_memory_CD57pos_CD39neg	Central_Memory_CD8	MTCYBP44
11:118926544:A:ACT	0.0105042	4.12854e-10	CD8pos_Central_memory_CD57pos_CD39neg	Central_Memory_CD8	RN7SL688P
11:83851045:C:T	0.00956069	1.36794e-13	CD27neg_switched_memory_B_cells_CD22neg_CD24neg	B_Cells	LDHAL6DP
7:70891967:C:T	0.00804223	4.76661e-10	CD27neg_switched_memory_B_cells_CD22neg_CD24pos	B_Cells	MIR3914-1
7:73490607:A:AT	0.00788668	2.71657e-11	CD27pos_switched_memory_B_cells_CD22neg_CD24neg	B_Cells	BAZ1B
5:1994703:A:AGACAAGTATGTAGCCAAGAAGGTGGGGATTCG	0.00763234	7.05168e-12	CD27pos_switched_memory_B_cells_CD22neg_CD24neg	B_Cells	IRX4-AS1
1:63074610:C:T	0.00718073	4.82873e-10	CD27pos_switched_memory_B_cells_CD22neg_CD24pos	B_Cells	LINC01739
4:59411731:A:T	0.00711105	2.38035e-10	CD27pos_switched_memory_B_cells_CD22neg_CD24neg	B_Cells	LINC02429
14:92377668:G:T	0.00698254	4.27194e-14	CD27pos_switched_memory_B_cells_CD22neg_CD24neg	B_Cells	SLC24A4
4:134690203:C:G	0.00650408	3.08034e-10	Unswitched_memory_B_cells	B_Cells	LINC02462
4:60122309:A:T	0.00596384	1.27269e-10	CD27pos_switched_memory_B_cells_CD22neg_CD24neg	B_Cells	RNU6-1325P
6:46941427:AAAAGAAAAGAAAAGAAAAGAAAAGAAAAGAAAAGAAAAG:A	0.00406293	2.9835e-10	Intermediate_Monocytes	Monocytes_intermediate	ADGRF5-AS1
6:31207176:A:AT	0.00252168	5.67297e-11	CD27pos_switched_memory_B_cells_CD22neg_CD24neg	B_Cells	HCG27
9:137682238:G:A	0.00241907	7.82914e-10	CD27pos_switched_memory_B_cells_CD22neg_CD24neg	B_Cells	SETP5
10:685135:CAAA:CAA	0.00240482	6.5818e-12	CD27pos_switched_memory_B_cells_CD22neg_CD24neg	B_Cells	DIP2C-AS1
9:127329042:C:T	0.00231206	3.88891e-10	CD27pos_switched_memory_B_cells_CD22neg_CD24neg	B_Cells	GARNL3
5:174640889:C:CT	0.00223627	5.85456e-10	CD27pos_switched_memory_B_cells_CD22neg_CD24neg	B_Cells	HIGD1AP3
12:105612544:G:T	0.00212129	7.68328e-10	CD27pos_switched_memory_B_cells_CD22neg_CD24neg	B_Cells	CASC18
2:40200258:AT:A	0.00200941	2.96783e-10	CD27pos_switched_memory_B_cells_CD22neg_CD24neg	B_Cells	SLC8A1
21:20226487:A:C	0.0016896	2.42397e-11	CD27pos_switched_memory_B_cells_CD22neg_CD24pos	B_Cells	LINC02573
14:61088568:ATATATGTGTG:A	0.00102287	7.15407e-10	CD27neg_switched_memory_B_cells_CD22pos_CD24pos	B_Cells	SLC38A6
3:35273165:T:G	0.000354784	2.72549e-11	Unswitched_memory_B_cells	B_Cells	RNU6-243P
9:32113695:T:A	5.15129e-05	3.59268e-10	CD8pos_Central_memory_CD57pos_CD39pos	Central_Memory_CD8	RNA5SP281
3:187706705:C:T	4.41441e-05	2.91059e-10	CD8pos_Central_memory_CD57pos_CD39pos	Central_Memory_CD8	RTP2
10:95712813:T:A	-0.0026998	2.25833e-10	CD8pos_Central_memory_CD57neg_CD39pos	Central_Memory_CD8	TCTN3
10:95858186:G:A	-0.00282091	1.62934e-17	CD4pos_Effector_memory_CD57neg_CD39pos	Effector_Memory_CD4	ENTPD1-AS1
10:95858186:G:A	-0.00282091	1.50466e-16	CD4pos_central_memory_CD57neg_CD39pos	Central_Memory_CD4	ENTPD1-AS1

### Sheet: RNA-seq GWAS
SNP	Coefficient	P-value	Gene
1:1226486:C:T	-1.24284	3.63511e-14	B3GALT6
1:1665061:C:T	-8.88237	4.17975e-28	SLC35E2B
1:2416027:C:T	4.22991	1.49736e-14	PLCH2
1:9231607:T:C	-1.00973	4.42822e-12	H6PD
1:11338042:ACCT:A	13.7688	1.41199e-12	UBB
1:11986032:G:A	3.8312	1.88533e-15	MFN2
1:12442371:T:C	18.1515	2.29542e-17	CD72
1:17100045:T:TG	-4.60878	5.08057e-17	PADI2
1:19232090:T:C	-1.12397	1.83708e-15	EMC1
1:20611143:G:C	14.2077	1.99677e-13	CDA
1:25235176:G:A	-6.49526	4.87767e-14	TMEM50A
1:27881801:C:A	-37.9823	3.20695e-12	THEMIS2
1:33756384:C:A	25.7311	7.73823e-13	LCN2
1:37803164:T:C	4.44554	7.54144e-41	INPP5B
1:37999643:G:A	5.09052	3.42069e-14	FHL3
1:42768572:A:T	3.56494	6.03316e-13	SVBP
1:63599109:T:C	2.778	1.28796e-19	ITGB3BP
1:74727580:TGA:T	4.6972	7.85043e-23	CRYZ
1:89031622:G:A	-6.99798	2.53308e-18	GBP3
1:93346012:A:G	2.75058	1.10388e-14	DR1
1:109656105:C:G	-6.6735	2.03061e-22	GSTM4
1:111050747:T:G	-5.52127	2.61112e-14	DRAM2
1:120376148:A:G	-19.7637	4.24804e-17	NBPF26
1:120950588:C:A	-20.3617	2.89217e-17	NBPF26
1:151929625:T:C	-4.22026	4.74993e-16	THEM4
1:156275454:T:C	-7.15367	4.44582e-30	GLMP
1:156275454:T:C	-7.15367	2.95616e-25	SMG5
1:165630412:C:T	-8.69595	2.41228e-15	MGST3
1:172479110:T:A	2.17373	2.34272e-12	PIGC
1:201980760:C:T	-6.73261	1.18629e-12	RNPEP
1:223328447:A:G	14.4641	4.40271e-12	CD24
1:224205669:T:C	9.79803	2.12754e-22	DEGS1
1:231265850:T:C	-1.80743	5.01973e-12	GNPAT
1:244827043:A:T	2.41848	1.42182e-13	COX20
2:296361:AGTGCTGACAACCAGGTGTGATACCCTCACATGTACAAGCACTGTGCATTTCAGAGGTGACCTT:A	-6.44995	5.22569e-15	SH3YL1
2:11784824:T:C	-3.55491	1.01351e-18	LPIN1
2:37233641:G:A	1.89013	1.59035e-14	PRKD3
2:61138677:C:T	4.94369	2.45689e-18	C2orf74
2:85546531:C:CTG	1.29441	7.85522e-22	GGCX
2:85596509:C:T	-18.6162	1.46081e-18	RNF181
2:108448028:TTGTG:T	5.96511	1.1301e-20	GCC2
2:112542424:TTCCGGCGTGTACCGAGAGACTGGCG:T	1.87971	2.57962e-16	POLR1B
2:113185893:A:G	9.30449	2.20346e-23	PSD4
2:113569548:T:G	-10.2769	5.49113e-13	WASHC1
2:118946643:G:GC	-7.49025	8.984e-15	MARCO
2:127081898:G:A	8.30199	4.74234e-14	BIN1
2:169570712:G:C	2.82787	3.28749e-23	FASTKD1
2:189697982:A:G	-3.99039	1.84751e-14	ASNSD1
2:200877622:C:T	-8.80665	6.7252e-21	PPIL3
2:201280889:C:T	-11.8078	8.02212e-14	CASP8
2:202722007:AT:ATT	-1.3113	2.86241e-12	FAM117B
2:204268645:C:T	11.7291	3.49038e-12	HBB
2:218766640:C:CT	8.23609	1.72846e-12	CYP27A1
2:233555852:T:C	-1.16483	4.92566e-14	USP40
2:240027895:G:A	-2.59579	4.94765e-15	NDUFA10
2:240521955:T:A	3.13922	2.94283e-12	ANKMY1
2:241238150:A:C	-6.02614	1.08859e-13	HDLBP
2:241427238:A:AAC	32.4389	2.18721e-24	SEPTIN2
3:33799250:C:T	-5.51574	3.52156e-14	PDCD6IP
3:39393758:G:C	-259.376	4.70585e-18	RPSA
3:48185592:A:AG	2.36002	7.73259e-13	ZNF589
3:49931139:T:C	-13.1411	9.63465e-14	RBM6
3:56658293:T:G	2.13219	8.25831e-14	CCDC66
3:71722064:T:TG	-6.8345	6.40482e-19	EIF4E3
3:101779233:A:G	-4.70649	1.86022e-15	NXPE3
3:121842918:C:T	1.91332	5.2213e-13	IQCB1
3:122754507:C:T	2.56328	6.83251e-24	HSPBAP1
3:126021229:GCTTT:G	2.65895	1.37991e-14	SLC41A3
3:127573490:G:A	-2.4997	1.04879e-12	TPRA1
3:134609491:A:G	-4.09826	5.56024e-21	ANAPC13
3:170860932:C:T	-9.11591	8.68113e-15	RPL22L1
3:182933489:TGAC:T	1.24612	3.33728e-14	DCUN1D1
3:194648850:C:A	7.31666	7.08716e-32	LSG1
4:722459:T:C	-6.43508	2.26017e-14	PCGF3
4:960523:C:T	5.87284	7.2099e-14	DGKQ
4:4348286:C:T	5.726	9.37493e-15	NSG1
4:10290842:GT:G	47.7974	2.41756e-13	NUP210
4:13622929:AG:A	5.00027	5.34766e-14	BOD1L1
4:17514065:T:C	-2.08508	1.25328e-18	QDPR
4:24188512:G:A	7.16849	2.29617e-12	SLC35C2
4:25399288:G:A	2.78426	9.13491e-20	ANAPC4
4:39444929:G:A	1419.69	9.90619e-57	RPL9
4:73848233:T:C	17.4999	1.34091e-12	PF4V1
4:75896259:G:A	23.6685	2.67044e-17	NAAA
4:83435973:CA:C	3.30987	5.39203e-15	MRPS18C
4:106187407:A:AT	2.34913	3.77444e-18	TBCK
4:163496461:T:A	-1.37567	1.80478e-15	TMA16
4:177439396:C:T	-3.3402	3.57245e-20	AGA
5:209885:C:CA	-9.78172	3.06317e-12	SDHA
5:446808:G:A	-2.12851	1.57569e-12	EXOC3
5:1100716:G:A	6.53427	1.04086e-16	SLC12A7
5:1994703:A:AGACAAGTATGTAGCCAAGAAGGTGGGGATTCG	8.38006	3.88016e-12	IRAG2
5:65713119:GT:G	4.7245	6.70604e-16	PPWD1
5:69400113:T:G	-6.76964	4.48478e-55	RAD17
5:96787352:A:G	12.9181	8.11715e-15	ERAP1
5:96916728:G:A	30.3552	1.61198e-70	ERAP2
5:114500613:GA:G	4.862	2.92501e-12	TLE4
5:114501019:C:T	5.0894	3.38001e-13	SPAG9
5:114501019:C:T	5.0894	2.31708e-12	BRAP
5:133061659:G:A	-4.95605	2.64711e-12	HSPA4
5:150438963:T:A	-695.421	3.0908e-19	RPS14
5:151217817:C:T	7.38698	6.93866e-15	GM2A
5:154427422:A:C	9.98969	3.44831e-12	EOLA2
5:179560595:G:A	-9.81823	5.77612e-17	RUFY1
5:179714030:T:G	34.3446	2.54589e-16	CANX
6:2914711:C:CCT	-10.1297	5.60921e-12	SERPINB6
6:3024349:T:G	13.9506	7.92695e-21	NQO2
6:5170473:C:T	4.74712	3.37978e-14	LYRM4
6:22014073:G:A	18.3081	4.50826e-12	GNG8
6:24713495:A:C	14.1607	1.97063e-12	C6orf62
6:26353872:G:T	-50.0257	1.33023e-13	BTN3A2
6:26377921:G:A	39.578	1.96832e-13	BTN3A1
6:27793042:T:C	3.00565	2.98745e-15	ZSCAN9
6:29594592:AAAT:A	-7.26717	2.72866e-17	GABBR1
6:29805615:T:A	1002.21	2.90024e-49	HLA-A
6:29956029:G:A	931.901	5.59809e-12	ZNF675
6:30489955:T:C	222.532	5.84779e-62	HLA-E
6:31353033:A:G	12.6418	5.35548e-61	HLA-B
6:31519124:T:C	16.0105	1.48455e-43	DDX39B
6:31588804:T:A	-35.5341	9.97666e-17	LST1
6:31613157:T:TA	-15.454	4.10067e-12	CLIC1
6:31635814:A:G	-13.0583	2.9555e-27	CSNK2B
6:31642607:C:T	22.166	1.11623e-51	BAG6
6:31730180:C:G	18.4598	1.56383e-18	PBX2
6:32126816:T:C	-22.5087	2.03782e-32	ATF6B
6:32192179:T:C	-23.5808	8.80616e-54	GPSM3
6:32285323:A:AT	1565.18	1.46593e-24	PBX2
6:32643813:G:A	100.055	1.75483e-31	HLA-DQA1
6:32659784:T:C	79.5982	3.12848e-43	HLA-DQB1
6:32842071:G:A	-9.78569	7.63457e-14	TAP1
6:32843852:G:T	-9.91113	1.33788e-25	PSMB8
6:32857313:G:A	-15.4622	5.43543e-29	PSMB9
6:32865009:C:T	25.2754	2.53988e-13	PBX2
6:32985934:T:C	41.3543	5.57063e-26	BRD2
6:33061456:C:CT	-74.2059	1.03548e-28	HLA-DPB1
6:33284338:G:A	-15.4203	1.51826e-57	TAPBP
6:33414511:G:A	38.104	1.65139e-45	PHF1
6:37370701:C:CT	1.22697	1.23473e-12	RNF8
6:37517194:A:C	-5.56835	2.72324e-16	CCDC167
6:39111327:G:A	1.21882	4.42022e-21	SAYSD1
6:42948182:T:C	2.80203	5.88524e-26	PEX6
6:70668485:A:G	-1.65452	2.27568e-14	SMAP1
6:109703099:A:AT	1.23528	1.40904e-14	SMPD2
6:116077807:C:T	8.87416	4.41231e-12	DLGAP4
6:130053316:T:A	4.25469	2.21609e-33	L3MBTL3
6:132761548:T:G	-4.08985	1.13224e-20	SLC18B1
6:149565339:A:G	-2.05742	1.36245e-15	GINM1
7:6416460:C:T	3.21219	6.11783e-26	DAGLB
7:6462736:T:C	-3.83449	2.03726e-16	KDELR2
7:6577616:C:G	-2.42874	3.09491e-12	ZDHHC4
7:6845133:A:C	10.3011	3.39448e-30	CCZ1B
7:7237584:C:G	5.50322	2.58569e-15	C1GALT1
7:42938917:CTTTTTTTCTT:C	3.50277	1.75822e-12	MRPL32
7:43488432:AAG:GAG	7.41936	3.41004e-12	HBA2
7:43488432:AAG:GAG	7.41936	5.48406e-12	HBA1
7:43647697:C:T	2.47729	3.98808e-13	COA1
7:75468222:G:A	-3.92411	3.25119e-15	POM121C
7:76005855:G:GGAGAGAGGAGGAA	6.56926	1.12823e-18	STYXL1
7:97964573:C:T	5.23604	1.4459e-13	ASNS
7:100308677:C:T	28.7049	1.28002e-22	PILRB
7:102383801:T:A	2.3475	2.52869e-12	PRKRIP1
7:102692224:A:AAC	10.0594	5.65813e-14	POLR2J3-UPK3BL2
7:130485660:T:C	-1.9822	2.0088e-21	COPG2
7:130749672:T:G	43.0705	3.5831e-12	NUP210
7:140555090:A:G	-2.34558	1.42516e-19	ADCK2
7:150779800:G:A	43.9534	5.27095e-38	TMEM176B
7:150779800:G:A	43.9534	3.81196e-37	TMEM176A
8:11820396:A:C	-3.32885	1.58848e-17	FDFT1
8:19844490:G:C	5.74804	2.62456e-14	INTS10
8:42591095:T:G	3.27174	2.55273e-13	SMIM19
8:86330625:CAACAACAACAACAA:C	3.8771	1.74573e-17	RMDN1
8:98292575:A:G	-3.84094	3.78866e-13	NIPAL2
8:99831186:C:T	108.707	4.53293e-44	COX6C
8:106653264:A:G	1.88947	1.25965e-13	OXR1
8:109961767:CCA:C	6.53053	4.93276e-12	LIMK2
8:115064790:A:G	49.3507	6.94376e-14	IFIT3
8:115064790:A:G	49.3507	7.13395e-14	IFIT2
8:118045887:C:G	15.268	3.69921e-13	JUP
8:133050026:T:G	35.465	4.38954e-25	SLA
8:135279765:C:G	13.6128	1.95346e-14	HBA2
8:135279765:C:G	13.6128	2.3622e-14	HBA1
8:135279765:C:G	13.6128	1.94743e-13	HBB
8:135279765:C:G	13.6128	6.2214e-13	UBB
8:135279765:C:G	13.6128	1.37046e-12	SLC25A39
8:143483510:A:G	-1.91091	4.23305e-12	ZC3H3
8:144352318:T:TA	-6.82593	1.80935e-24	CPSF1
9:48559:G:T	-7.71254	4.48216e-19	WASHC1
9:15299592:T:C	-3.87882	1.02211e-27	TTC39B
9:22270587:T:TTATC	9.3388	5.02437e-12	TCF4
9:34263391:T:A	6.30456	7.28849e-32	NUDT2
9:35686393:G:A	-7.60851	1.00306e-12	TPM2
9:35734959:C:T	3.4799	4.31131e-14	GBA2
9:37419500:G:A	8.39	3.42866e-34	GRHPR
9:69215690:G:GT	1.28821	1.23417e-13	TJP2
9:75092779:A:T	-6.64853	2.51196e-24	NMRK1
9:76443936:AG:A	6.01798	1.03059e-12	SAV1
9:86061088:G:A	3.03814	4.95521e-12	GOLM1
9:104762109:C:T	1.46467	9.97897e-13	NIPSNAP3A
9:112220657:C:T	19.4644	3.753e-15	IARS2
9:127906678:A:G	-2.30294	5.12616e-12	ST6GALNAC6
9:137073450:GCTCTGACCACTTC:G	-2.58964	7.55841e-20	UAP1L1
10:14200028:GT:G	48.5251	2.2426e-14	NUP210
10:16817619:G:C	5.79543	1.97232e-13	RSU1
10:18625167:C:T	-1.97676	2.14832e-16	NSUN6
10:27155834:C:A	-1.72032	1.10618e-18	MASTL
10:70224996:G:A	12.1998	7.98775e-16	PPA1
10:74169175:T:C	7.57671	5.26432e-29	ADK
10:89245159:C:A	20.302	1.34725e-24	LIPA
10:102856743:T:C	-3.49591	5.43542e-17	BORCS7
10:106305461:G:C	12.9176	1.15868e-14	NBPF11
10:116890193:T:TA	3.45307	4.9405e-23	SHTN1
10:119161076:T:C	-2.99631	7.21273e-30	SFXN4
10:129467281:C:T	-2.60998	5.80778e-12	MGMT
11:832902:GC:G	-10.0008	7.77e-14	CD151
11:1852991:C:T	68.966	8.43363e-13	LSP1
11:1941470:C:T	-22.7881	4.51933e-30	MRPL23
11:2945063:C:G	-9.18392	2.4283e-36	NAP1L4
11:2997986:C:T	-9.5749	8.01085e-58	CARS1
11:7527192:G:A	-2.37154	7.70569e-18	PPFIBP2
11:7992932:C:T	21.514	2.85826e-24	EIF3F
11:8692259:G:A	-526.944	8.28572e-15	RPL27A
11:30326805:GACTCAGGTGTGTGCAGTTTT:G	-3.33481	2.74163e-15	ARL14EP
11:39474707:CCCAAAAA:CACCAAAAA	8.26704	2.66981e-13	CD24
11:40766470:T:C	13.798	1.27499e-12	BCL2L1
11:43798926:T:C	-3.57439	2.39485e-30	HSD17B12
11:44066439:G:T	14.5578	2.5009e-24	ACCS
11:44066439:G:T	14.5578	3.86157e-12	EXT2
11:49694833:T:C	10.7628	2.19226e-12	EOLA2
11:53506018:AC:A	12.0947	3.84096e-14	NBPF11
11:57516515:C:T	5.46437	3.7405e-16	TIMM10
11:61788567:A:C	17.837	8.93748e-47	FADS2
11:62680091:C:A	1.2494	2.63065e-14	LBHD1
11:63608018:C:G	5.39637	8.43397e-18	PLAAT3
11:65613445:G:A	5.53294	8.92823e-13	MAP3K11
11:68848981:C:T	3.44189	9.86906e-28	MRPL21
11:68914301:A:AG	3.98907	5.827e-47	IGHMBP2
11:70003599:A:ATGGATGGG	5.91109	1.21207e-12	GNG8
11:70369949:CT:C	-3.89728	2.80711e-19	PPFIA1
11:72139110:CTA:C	49.3443	6.84663e-26	FOLR3
11:73978059:G:A	56.7867	3.7458e-17	UCP2
11:89100664:T:C	6.94743	3.32949e-12	HBA2
11:89100664:T:C	6.94743	3.3414e-12	HBA1
11:89164437:GTATATATATATACACATATA:G	14.2041	2.72055e-12	UBB
11:94453355:T:C	3.44071	1.12618e-27	MRE11
11:96360199:T:TA	9.95789	2.33003e-27	CCDC82
11:117131317:A:AT	-13.0745	7.08053e-15	SIDT2
11:117196983:C:T	-8.76564	1.20658e-12	TAGLN
11:121282847:T:G	1.82696	2.01419e-12	SC5D
11:126297801:T:C	-2.05603	3.90507e-17	FOXRED1
11:130894100:C:G	5.04277	1.38017e-24	SNX19
12:6453119:C:T	7.86353	4.71167e-24	TAPBPL
12:6678456:C:T	6.31132	3.77948e-15	ZNF384
12:8056305:A:G	-9.76251	2.84985e-14	C3AR1
12:9956985:T:TA	53.5972	1.6945e-27	CLEC12A
12:17471607:G:C	12.1803	5.44786e-12	SLC25A39
12:31073901:T:A	-9.94893	1.90363e-35	DDX11
12:56007301:G:A	624.268	6.39288e-53	RPS26
12:68696974:A:G	-2.41118	2.52057e-16	NUP107
12:69335654:G:A	-2683.46	3.81748e-23	LYZ
12:69374970:C:A	-2669.32	9.04014e-16	YEATS4
12:109416706:C:T	4.89358	1.72705e-13	UBE3B
12:109451308:C:T	5.19539	1.07866e-12	KCTD10
12:109453150:G:A	-1.77026	5.93417e-13	MMAB
12:120458098:A:AT	1.89623	1.14395e-14	COQ5
12:123449523:G:A	2.80664	4.0218e-12	SNRNP35
12:130789849:A:T	-5.45076	6.25117e-33	STX2
13:27621358:C:T	21.7211	1.72321e-12	POLR1D
13:43023570:C:T	-1.70497	4.16835e-28	DNAJC15
13:43938328:A:G	9.38375	5.02152e-13	WDR91
13:49568364:T:C	-2.15964	3.84034e-19	RCBTB1
13:49691973:T:C	2.39836	3.56903e-17	EBPL
13:107254079:T:A	6.76786	6.70546e-13	HBA2
13:107254079:T:A	6.76786	8.84067e-13	HBA1
13:111280751:C:G	2.7537	5.54606e-13	ARHGEF7
13:114230258:T:C	6.83214	4.53687e-12	UPF3A
13:114273771:CA:CAAA	7.61635	1.6408e-21	CDC16
14:22903072:G:A	5.8595	2.02014e-15	HAUS4
14:24458202:G:C	-9.33122	8.81158e-16	SDR39U1
14:35540278:G:A	2.34708	6.44895e-18	RALGAPA1
14:49559129:G:A	-90.3893	3.03949e-26	RPL36AL
14:59455602:C:T	-5.24043	4.48064e-17	L3HYPDH
14:64932545:A:G	6.67406	5.77415e-17	CHURC1
14:72882905:G:A	1.69895	4.14069e-12	DCAF4
14:76727627:T:C	6.12086	1.16945e-36	VASH1
14:76793615:G:A	9.4643	5.21567e-12	GNG8
14:100297617:G:T	6.00211	2.2511e-26	SLC25A29
14:104697090:C:T	-6.22373	5.41575e-13	INF2
14:106095527:T:TA	11.2255	3.47144e-12	NBPF11
15:31373240:C:T	47.5275	1.43099e-41	KLF13
15:68149147:T:C	-2.33787	2.1143e-12	CLN6
15:74839618:A:G	-2.92264	1.62887e-26	ULK3
15:75358681:C:CCCACATGCTGCCCAGCCCATA	25.4531	1.92983e-27	MAN2C1
15:82992049:C:G	3.906	6.06142e-13	C15orf40
15:83086313:T:TG	2.39629	1.95763e-12	TM6SF1
15:89814887:A:G	-34.666	2.32029e-17	ANPEP
15:89871410:C:G	4.68718	2.34654e-17	AP3S2
15:90233143:T:C	-24.4752	7.09907e-24	CIB1
16:380469:C:G	-10.9061	1.55062e-17	PGAP6
16:395021:C:T	9.03929	1.98503e-25	NME4
16:731633:G:A	2.44081	4.22955e-20	CIAO3
16:2936322:T:C	8.80811	1.89997e-25	FLYWCH1
16:3678516:C:T	-7.63775	1.08424e-25	TRAP1
16:4803815:G:A	13.412	1.00133e-19	ROGDI
16:6682183:G:C	0.841354	4.9394e-13	CD24
16:15080833:T:TGA	5.0827	6.30511e-14	PDXDC1
16:15866369:T:C	-6.31137	8.33504e-49	CEP20
16:16149320:C:T	-3.02655	3.04331e-15	ABCC1
16:23642022:C:T	4.97291	3.0192e-27	DCTN5
16:28826194:T:C	15.467	2.12128e-25	TUFM
16:30308986:G:T	3.80297	4.39224e-12	BOLA2-SMG1P6
16:30317521:TA:T	3.7873	4.47857e-23	NPIPB12
16:48356601:G:T	2.98839	5.98449e-17	LONP2
16:50055088:GAT:G	-3.56231	4.63345e-29	HEATR3
16:50351830:C:CA	9.48324	2.25497e-27	BRD7
16:53489059:TAAAA:TAAA	-17.352	2.50826e-16	RBL2
16:55834169:C:T	-16.7545	1.13291e-15	CES1
16:56527945:T:C	-5.65168	3.66718e-15	BBS2
16:68529840:A:G	-2.46201	2.79268e-13	ZFP90
16:70251998:A:G	-1.6787	1.40896e-16	EXOSC6
16:74700969:G:C	-4.98183	9.90153e-15	MLKL
16:75563042:C:G	4.61988	2.13559e-18	ADAT1
16:82155052:C:T	6.27092	1.85894e-26	MPHOSPH6
16:88193332:G:A	25.0938	1.35165e-13	FCER2
16:89748399:T:C	-1.59188	6.68377e-15	FANCA
17:1053944:A:G	19.3264	1.70978e-51	ABR
17:1727698:G:A	-7.36045	1.6658e-32	WDR81
17:3916945:G:C	-5.00474	4.74202e-15	P2RX1
17:4972333:A:G	8.47715	4.82805e-13	SPAG7
17:7234631:C:G	4.29209	2.00985e-28	ELP5
17:7314144:T:C	11.2557	1.50249e-22	GPS2
17:12405021:C:G	41.0745	5.0724e-12	NUP210
17:15977535:TA:T	-1.35921	1.35503e-17	ZSWIM7
17:16024290:CTTTTTTTTCT:C	1.48965	3.49551e-17	TTC19
17:18189163:G:T	5.16394	9.36399e-18	ALKBH5
17:18775235:C:T	1.71733	1.27376e-12	TVP23B
17:31353508:C:G	-12.6702	7.72154e-15	EVI2A
17:38251052:T:G	-8.37698	1.21679e-16	TBC1D3
17:39848676:GATTT:G	3.72628	4.03992e-17	GSDMB
17:39919884:T:G	3.73081	1.12206e-22	ORMDL3
17:40122783:C:G	-12.8226	2.09051e-12	MSL1
17:41786197:C:T	22.4774	2.96786e-36	JUP
17:41818912:C:T	5.26558	1.63988e-28	NT5C3B
17:45394123:G:A	-14.2728	1.32843e-38	PLEKHM1
17:45394955:A:G	-12.5767	9.88896e-29	ARHGAP27
17:50547162:A:C	-5.24554	3.09129e-33	SPATA20
17:51147922:T:C	4.7522	1.113e-16	NME1
17:58774159:T:TC	2.6296	4.06391e-18	RAD51C
17:59009112:C:T	-0.88454	6.71844e-13	TRIM37
17:60078969:A:G	1.9256	1.76851e-15	HEATR6
17:63717479:A:T	-1.63487	1.3284e-13	PSMC5
17:75207693:T:C	-2.24815	1.22021e-17	NUP85
17:75233430:A:T	-2.42386	2.68587e-12	MRPS7
17:75587596:A:G	35.6208	6.07392e-15	MYO15B
17:77181932:A:G	11.2288	9.80853e-14	TCF4
17:77181932:A:G	11.2288	1.31473e-12	INPP5F
17:77181932:A:G	11.2288	2.28947e-12	COL9A2
17:81669623:A:G	-3.66549	1.63784e-17	ARL16
17:82452932:C:G	-3.76758	5.8075e-15	NARF
17:82717229:G:C	-1.9903	3.78944e-12	FN3KRP
17:83085163:A:G	16.2169	4.39964e-25	METRNL
18:2619761:A:G	1.26909	5.14579e-12	METTL4
18:11905954:C:T	-7.29572	9.94328e-21	MPPE1
18:12303625:AG:A	5.73497	9.6472e-15	TUBB6
18:13131941:T:C	1.14721	6.48355e-13	CEP192
18:36781799:G:C	-5.90429	4.42622e-19	TPGS2
18:54319080:T:A	-2.55078	1.83334e-22	POLI
18:56193908:TG:T	8.94136	1.34489e-12	STAMBPL1
18:75193031:C:T	-3.9758	6.25008e-28	PTGR3
19:997438:G:A	2.86128	2.9588e-12	WDR18
19:8207020:GT:GTT	2.64737	4.61649e-13	CERS4
19:9324196:C:T	-4.64817	4.42195e-12	ZNF559
19:9406861:C:G	-20.2885	1.20905e-35	ZNF266
19:11579875:T:C	9.2692	2.40231e-15	ACP5
19:17301853:G:A	5.55248	1.84132e-12	MRPL34
19:34468026:G:A	6.97351	9.22748e-15	UBA2
19:35741519:C:T	11.3897	8.03265e-33	U2AF1L4
19:38920687:G:A	0.949246	9.27274e-15	SARS2
19:46344644:C:T	-5.16449	7.44939e-27	PPP5C
19:51626895:T:TTTTTG	-16.2131	9.22604e-13	SIGLEC14
19:52616555:C:T	7.6698	1.7987e-13	ZNF83
19:52781467:C:G	7.75502	4.46117e-17	ZNF600
19:54080140:A:AAAGC	5.67089	5.13332e-13	TIMM23
19:54109793:T:G	1.48173	2.39791e-12	NDUFA3
19:54191312:C:T	-7.31609	2.50554e-20	TSEN34
19:54201129:T:G	32.3337	1.19879e-20	RPS9
19:54449028:T:C	-43.4843	3.40971e-32	LENG8
19:54574782:C:T	25.7821	2.22628e-40	LILRA2
19:57803905:G:A	1.25751	5.20907e-20	ZNF552
20:1470481:C:T	-10.1689	6.36341e-13	SIRPB2
20:1615827:A:G	55.2996	1.72857e-27	SIRPB1
20:3765423:A:T	19.5948	2.05336e-20	ADISSP
20:5102527:C:CA	-8.77978	4.80048e-19	TMEM230
20:25306180:CA:C	3.57587	1.72356e-18	PYGB
20:35597553:T:C	-31.9708	2.66191e-25	CPNE1
20:44960400:G:A	-1.64117	1.70919e-14	TOMM34
20:45830335:CA:CAA	15.8798	8.31489e-16	HBB
20:45830335:CA:CAA	15.8798	3.05513e-14	BCL2L1
20:45830335:CA:CAA	15.8798	9.03235e-14	HBA1
20:45830335:CA:CAA	15.8798	9.88179e-14	HBA2
20:45830335:CA:CAA	15.8798	1.20725e-13	UBB
20:45830335:CA:CAA	15.8798	3.75095e-13	SNCA
20:45830335:CA:CAA	15.8798	4.5594e-12	SLC25A39
20:47727572:G:A	-21.3682	6.12606e-13	SULF2
20:51137382:A:C	8.68411	5.19814e-13	STAMBPL1
20:63507824:A:G	-34.4428	6.072e-14	PPDPF
20:63997457:A:AT	2.31517	2.93241e-14	SAMD10
21:29060236:G:A	24.1848	6.29179e-24	CCT8
21:33433981:G:A	-2.48493	5.19381e-21	TMEM50B
21:37072695:A:G	2.22017	1.14532e-23	PIGP
21:39387956:T:C	3.66423	8.9875e-20	GET1
21:44024948:C:G	-14.7756	8.78647e-46	LOC102724159
21:44070803:G:A	-17.2858	1.94717e-33	LOC102724023
21:46194746:G:T	5.90927	1.58548e-19	YBEY
21:46537419:G:A	8.4752	2.06308e-20	DIP2A
21:46540580:T:C	8.47314	3.55585e-13	PRMT2
22:17661069:C:T	-1.54285	4.30483e-12	BCL2L13
22:20722465:T:G	4.1699	3.51013e-14	SNAP29
22:26508575:G:A	-4.45952	1.88187e-14	TFIP11
22:37574465:G:A	99.1339	1.77323e-24	LGALS2
22:37800467:C:T	10.3155	5.14773e-16	H1-0
22:39345549:C:CTTTG	4.4477	1.50305e-13	SYNGR1
22:42069256:T:C	-5.58431	3.98423e-21	SMDT1
22:42069784:G:A	8.14056	2.50903e-41	NDUFA6
22:45315973:G:A	68.7144	7.83074e-44	FAM118A
22:50545122:T:C	-13.4285	3.05181e-14	CPT1B
